# Heterochronic transcription factor expression drives cone-dominant retina development in 13-lined ground squirrels

**DOI:** 10.1101/2025.04.25.650540

**Authors:** Kurt Weir, Pin Lyu, Sangeetha Kandoi, Roujin An, Nicole Pannullo, Isabella Palazzo, Jared A. Tangeman, Jun Shi, Steven H. DeVries, Dana K. Merriman, Jiang Qian, Seth Blackshaw

## Abstract

Evolutionary adaptation to diurnal vision in ground squirrels has led to the development of a cone-dominant retina, in stark contrast to the rod-dominant retinas of most mammals. The molecular mechanisms driving this shift remain largely unexplored. Here, we perform single-cell RNA sequencing (scRNA-Seq) and chromatin accessibility profiling (scATAC-Seq) across developmental retinal neurogenesis in the 13-lined ground squirrel (13LGS) to uncover the regulatory basis of this adaptation. We find that 13LGS cone photoreceptors arise not only from early-stage neurogenic progenitors, as seen in rod-dominant species like mice, but also from late-stage neurogenic progenitors. This extended period of cone generation is driven by a heterochronic shift in transcription factor expression, with cone-promoting factors such as *Onecut2*, *Pou2f1*, and *Zic3* remaining active in late-stage progenitors, and factors that promote cone differentiation such as *Thrb*, *Rxrg*, and *Mef2c* expressed precociously in late-stage neurogenic progenitors. Functional analyses reveal that *Zic3* and *Mef2c* are sufficient to promote cone and repress rod photoreceptor-specific gene expression, and act through species-specific regulatory elements that drive their expression in late-stage progenitors. These results demonstrate that modifications to gene regulatory networks underlie the development of cone-dominant retinas, and provide insight into mechanisms of sensory adaptation and potential strategies for cone photoreceptor regeneration in vision disorders.
