## Supplemental Table 2 for "Heterochronic transcription factor expression drives cone-dominant retina development in 13-lined ground squirrels"

### Sheet: Sheet1
Genes	p_val	avg_log2FC	pct.1	pct.2	p_val_adj
Opn1sw	1.3998e-226	3.84688	0.865	0.043	4.78466e-222
Ccdc136	3.75181e-194	3.57939	0.969	0.077	1.28241e-189
Sag	2.77543e-37	2.44845	0.635	0.155	9.4867e-33
Asb3	1.08689e-82	1.61354	0.688	0.086	3.71511e-78
Fam159b	6.80695e-101	1.45177	0.542	0.04	2.32668e-96
Cdkn3	3.34019e-65	1.2588	0.688	0.104	1.14171e-60
Nrxn3	3.37032e-103	1.20561	0.604	0.049	1.15201e-98
Nxph4	4.74596e-56	1.05443	0.5	0.062	1.62222e-51
Sh3bgrl	1.76078e-29	1.00802	0.625	0.166	6.01851e-25
Tubb3	8.03253e-19	1.00424	0.792	0.361	2.7456e-14
Lhx4	7.1111e-31	0.977957	0.656	0.175	2.43064e-26
TRIP11-like.1	2.80281e-16	0.971359	0.521	0.181	9.58028e-12
Thsd7a	3.76272e-35	0.957987	0.531	0.11	1.28613e-30
Gadd45a	7.44746e-20	0.938173	0.781	0.311	2.54562e-15
TUBB2B.1	2.68089e-18	0.904576	0.875	0.461	9.16355e-14
Tmem244	6.65615e-33	0.882577	0.458	0.086	2.27514e-28
Apc	4.07563e-19	0.872211	0.948	0.586	1.39309e-14
Neurod4	7.60891e-17	0.839511	0.792	0.358	2.6008e-12
Tbx2	2.02655e-32	0.827591	0.49	0.1	6.92696e-28
Pik3r1	2.87834e-16	0.822576	0.885	0.411	9.83847e-12
Calu	7.83606e-36	0.796654	0.51	0.096	2.67844e-31
Prkar2b	9.19637e-31	0.780252	0.469	0.095	3.14341e-26
Marcks	6.89254e-14	0.720888	0.885	0.463	2.35594e-09
Cgref1	5.91675e-54	0.714128	0.344	0.03	2.0224e-49
Rcn2	1.05503e-16	0.706455	0.771	0.322	3.6062e-12
Reep5	1.3961e-20	0.703525	0.615	0.197	4.772e-16
Cd9	4.52478e-26	0.697587	0.583	0.154	1.54662e-21
Hsf2	1.43788e-13	0.692947	0.844	0.418	4.91483e-09
Pdlim5	3.17922e-15	0.691598	0.833	0.382	1.08669e-10
Rtn1	3.62006e-15	0.665836	0.677	0.269	1.23737e-10
LOC101956933	5.14728e-16	0.66479	0.74	0.294	1.75939e-11
Kiaa1217	1.54557e-28	0.66214	0.323	0.051	5.2829e-24
Pnoc	7.30566e-21	0.651102	0.552	0.163	2.49715e-16
CNTN3-like	4.02495e-19	0.648322	0.542	0.166	1.37577e-14
Nfib	1.67198e-10	0.647108	0.281	0.09	5.71499e-06
Marcksl1	1.75133e-11	0.643705	0.771	0.415	5.98622e-07
Rab32	2.82189e-23	0.636043	0.552	0.149	9.6455e-19
Bambi	1.18581e-18	0.629956	0.521	0.16	4.05321e-14
LOC110597434	8.35002e-19	0.622059	0.656	0.224	2.85412e-14
Kcnip2	3.86014e-12	0.616866	0.698	0.329	1.31943e-07
Hes6	6.1097e-09	0.610503	0.604	0.293	0.000208836
Crebzf	1.04262e-10	0.606937	0.875	0.488	3.5638e-06
Camk4	8.32538e-17	0.603483	0.302	0.07	2.8457e-12
Ypel2	2.17909e-11	0.602533	0.76	0.369	7.44836e-07
Ank3	7.58639e-10	0.594836	0.75	0.392	2.5931e-05
Fibcd1	2.3529e-21	0.593291	0.292	0.054	8.04246e-17
Eno2	8.78355e-14	0.591895	0.667	0.273	3.00231e-09
Btg2	1.00109e-11	0.586205	0.594	0.256	3.42183e-07
Cast	5.90772e-11	0.578727	0.844	0.436	2.01932e-06
Tuba1a	3.85673e-11	0.57382	0.99	0.943	1.31827e-06
Cdon	8.14559e-20	0.571842	0.479	0.132	2.78425e-15
Nsg1	5.42539e-15	0.56857	0.5	0.168	1.85445e-10
Timp1	7.48781e-13	0.567649	0.479	0.175	2.55941e-08
Prdm1	1.31501e-11	0.565104	0.646	0.289	4.49484e-07
Serpina3	9.74408e-17	0.564425	0.417	0.119	3.33062e-12
Tmem200c	1.78376e-29	0.5586	0.375	0.064	6.09708e-25
Gyg1	1.45612e-19	0.555204	0.344	0.076	4.97716e-15
Tubb	2.07433e-09	0.553945	0.865	0.501	7.09027e-05
Zfp36l2	2.85958e-11	0.551735	0.625	0.283	9.77432e-07
Nnat	5.75378e-14	0.550944	0.896	0.423	1.9667e-09
Srrm4	2.30981e-10	0.547166	0.646	0.299	7.89516e-06
Kmt2a	5.25773e-13	0.546218	0.719	0.305	1.79714e-08
Pdzd11	1.44946e-14	0.54297	0.5	0.172	4.9544e-10
Ccdc88a	1.29343e-09	0.540915	0.583	0.269	4.42107e-05
Ptprd	1.80425e-15	0.537483	0.458	0.143	6.16709e-11
Cadm1	4.12765e-15	0.531091	0.667	0.253	1.41087e-10
SOX4-like	6.03582e-11	0.529371	0.635	0.291	2.0631e-06
Khdrbs3	2.13102e-10	0.526569	0.542	0.232	7.28405e-06
Kcne5	2.27343e-14	0.521653	0.302	0.079	7.7708e-10
Prox1	5.59088e-16	0.520646	0.271	0.06	1.91102e-11
Pax6	7.57704e-08	0.518436	0.531	0.249	0.00258991
Emd	8.36826e-15	0.514379	0.573	0.205	2.86036e-10
Rpl22l1	3.94491e-09	0.512777	0.906	0.529	0.000134841
Epb41l3	1.04576e-16	0.512329	0.406	0.114	3.57452e-12
Olfm1	1.7764e-13	0.510065	0.688	0.281	6.07191e-09
Grid2	7.15307e-09	0.504887	0.24	0.076	0.000244499
Lrp8	3.12091e-08	0.496369	0.74	0.394	0.00106676
Vsx1	5.72248e-09	0.495008	0.25	0.079	0.0001956
G10312	4.84515e-12	0.491763	0.448	0.162	1.65612e-07
Spag9	1.3368e-13	0.491119	0.615	0.237	4.5693e-09
Rere	9.92287e-07	0.490915	0.917	0.682	0.0339174
LOC101959249	8.71812e-10	0.490138	0.417	0.159	2.97994e-05
Macf1	2.1058e-09	0.486237	0.677	0.318	7.19785e-05
March11	9.44267e-17	0.485623	0.333	0.081	3.2276e-12
Slc1a7	5.86334e-09	0.481364	0.812	0.436	0.000200415
Clu	1.223e-06	0.475611	0.281	0.114	0.0418033
Rassf8	7.78509e-15	0.474987	0.542	0.186	2.66102e-10
Unc13c	5.13073e-09	0.468336	0.229	0.069	0.000175373
Kdm5a	3.7027e-14	0.467827	0.552	0.199	1.26562e-09
G22707	1.53591e-07	0.465542	0.729	0.401	0.0052499
Hsp90ab1	4.90586e-10	0.463377	1	0.894	1.67687e-05
Brd1	1.09532e-12	0.460708	0.615	0.242	3.7439e-08
Ptpra	8.91064e-09	0.459915	0.365	0.135	0.000304575
Inhbb	5.0535e-17	0.457687	0.49	0.149	1.72734e-12
Nck2	3.31705e-18	0.456349	0.375	0.093	1.1338e-13
Nckap5	2.07842e-13	0.45614	0.51	0.182	7.10423e-09
Cenpv	2.87523e-07	0.454028	0.906	0.605	0.00982781
Amer2	7.43787e-13	0.452536	0.396	0.127	2.54234e-08
Cttnbp2	2.68778e-09	0.450958	0.333	0.12	9.18709e-05
Atrx	1.91603e-08	0.450808	0.948	0.62	0.000654917
Sord	2.15132e-15	0.449814	0.51	0.167	7.35342e-11
Rsf1	2.5761e-08	0.449103	0.771	0.418	0.000880537
Sh3bp4	1.38859e-10	0.448831	0.521	0.215	4.74634e-06
G14133	1.42751e-13	0.448654	0.531	0.19	4.87936e-09
Zfc3h1	4.31901e-12	0.447953	0.552	0.215	1.47628e-07
Pnisr	1.44888e-07	0.447727	0.938	0.703	0.00495242
VXN-containing	2.81627e-13	0.44677	0.396	0.125	9.6263e-09
Ncam1	1.27518e-06	0.446741	0.656	0.371	0.0435871
Myt1l	4.44361e-34	0.446204	0.281	0.032	1.51887e-29
Gria4	3.19616e-22	0.444131	0.271	0.046	1.09248e-17
Nap1l1	2.70421e-08	0.444098	0.729	0.388	0.000924326
Gria2	4.24213e-08	0.443158	0.302	0.114	0.00145
Mettl12	7.63688e-15	0.442951	0.427	0.13	2.61036e-10
CUNH16orf74	5.41739e-07	0.442896	0.865	0.524	0.0185172
Camlg	3.59304e-08	0.441631	0.656	0.326	0.00122814
Lcorl	2.79078e-13	0.439789	0.542	0.197	9.53918e-09
Rasl11b	4.80311e-10	0.439478	0.146	0.03	1.64175e-05
Pak3	4.75596e-12	0.439236	0.5	0.189	1.62563e-07
Birc6	8.23053e-09	0.438381	0.51	0.219	0.000281328
STMN1	1.09234e-07	0.436911	0.844	0.538	0.00373371
Gspt1	1.33131e-07	0.436603	0.698	0.383	0.00455055
G10316	1.48868e-10	0.434661	0.354	0.123	5.08846e-06
Carhsp1	8.13623e-09	0.430315	0.542	0.246	0.000278104
Zfhx3	6.07372e-10	0.427345	0.229	0.064	2.07606e-05
Aff4	1.19842e-12	0.42496	0.646	0.26	4.09632e-08
Fxyd6	3.24346e-10	0.422902	0.583	0.256	1.10865e-05
Ash1l	3.28452e-11	0.421428	0.635	0.265	1.12268e-06
Set	3.98382e-11	0.419616	0.635	0.271	1.36171e-06
HSF2	1.39351e-10	0.418969	0.583	0.251	4.76316e-06
Arl2bp	7.9184e-07	0.415614	0.719	0.395	0.0270659
MAGED4B	3.13233e-11	0.414751	0.312	0.097	1.07066e-06
Rpl18a	7.0646e-11	0.414611	0.99	0.958	2.41475e-06
Ndrg1	1.35513e-06	0.414576	0.844	0.516	0.0463197
Rpl7a	2.79472e-10	0.414175	0.979	0.909	9.55264e-06
Chd1	3.24051e-13	0.41328	0.583	0.218	1.10764e-08
Ldha	1.73388e-09	0.412097	0.625	0.282	5.92657e-05
Ptp4a2	1.90116e-09	0.410514	0.396	0.148	6.49836e-05
Wsb1	1.21443e-14	0.410362	0.354	0.098	4.15104e-10
G31524	6.77499e-09	0.409646	0.375	0.147	0.000231576
Plch1	1.52818e-15	0.409444	0.292	0.068	5.22346e-11
Rpl19	7.15152e-11	0.409023	1	0.96	2.44446e-06
Nrn1l	7.40924e-10	0.408919	0.698	0.32	2.53255e-05
Gnb2	1.47333e-08	0.407535	0.583	0.264	0.000503599
Cib2	6.16879e-13	0.407335	0.417	0.134	2.10855e-08
Abi3	4.02615e-33	0.407197	0.208	0.018	1.37618e-28
Rcc2	1.03078e-11	0.405362	0.365	0.117	3.52331e-07
Pnpla3	1.61759e-15	0.404305	0.302	0.072	5.52909e-11
Wdr26	5.14201e-14	0.402999	0.365	0.106	1.75759e-09
ENSSTOG00000034209	7.50065e-11	0.402228	0.188	0.043	2.5638e-06
Prpf40a	2.84506e-07	0.400501	0.604	0.316	0.0097247
FTL.1	2.94108e-11	0.3977	0.667	0.28	1.00529e-06
Glg1	1.04676e-10	0.397124	0.417	0.152	3.57793e-06
Rpgr	4.4954e-12	0.394903	0.302	0.086	1.53657e-07
Kcnv2	5.89595e-13	0.394368	0.292	0.076	2.0153e-08
Smoc1	2.0853e-07	0.393227	0.458	0.203	0.00712777
Ier5	6.19801e-12	0.391906	0.281	0.078	2.11854e-07
Syncrip	3.81054e-07	0.390163	0.625	0.325	0.0130248
KCNQ1OT1-like.2	3.8037e-07	0.389692	0.542	0.267	0.0130014
Lrp1	4.50961e-10	0.38897	0.375	0.135	1.54143e-05
Sugp1	4.35972e-07	0.388109	0.25	0.091	0.0149019
Smc6	1.30687e-08	0.38766	0.562	0.258	0.000446702
Nsd1	1.40245e-06	0.387575	0.615	0.329	0.0479371
Ehbp1	8.0698e-15	0.38678	0.344	0.092	2.75834e-10
Tab2	4.92797e-09	0.38545	0.292	0.099	0.000168443
Scaf8	5.19636e-11	0.384218	0.427	0.154	1.77617e-06
Ly6h	1.38441e-11	0.38203	0.49	0.181	4.73204e-07
Mapt	2.20428e-11	0.381504	0.333	0.105	7.53444e-07
G39319	6.61727e-12	0.380698	0.375	0.121	2.26185e-07
Setd2	1.42643e-07	0.378579	0.438	0.196	0.00487568
Aatf	2.31978e-10	0.37633	0.646	0.275	7.92925e-06
Arhgef12	1.78125e-07	0.376181	0.333	0.137	0.0060885
Slc22a23	7.86552e-17	0.374557	0.208	0.036	2.68851e-12
FABP5.1	8.7215e-08	0.373697	0.448	0.201	0.00298109
Map7	1.10397e-08	0.37353	0.646	0.31	0.000377349
Fbxo11	1.12058e-10	0.373237	0.469	0.18	3.83026e-06
Mtss1	1.09376e-09	0.373235	0.469	0.19	3.7386e-05
Cpsf6	2.61513e-09	0.372355	0.677	0.317	8.93878e-05
Cldn15	1.02207e-14	0.372231	0.25	0.055	3.49355e-10
G0s2	1.33663e-06	0.370234	0.938	0.634	0.0456872
Pycr2	2.27098e-08	0.369957	0.604	0.282	0.000776242
Smchd1	2.5564e-08	0.369096	0.729	0.358	0.000873802
Hpca	1.24131e-07	0.368863	0.469	0.214	0.00424293
Cacna2d1	1.07831e-09	0.36851	0.365	0.133	3.68578e-05
Gapvd1	3.38133e-07	0.367307	0.302	0.119	0.0115577
Parm1	7.47015e-09	0.365314	0.417	0.166	0.000255337
Swi5	7.36357e-07	0.365283	1	0.84	0.0251694
Kcnh6	4.72806e-11	0.365222	0.25	0.068	1.6161e-06
Clasp1	3.92494e-10	0.36508	0.458	0.18	1.34158e-05
Rev3l	3.21726e-07	0.363466	0.438	0.199	0.0109969
Fam184b	1.23968e-09	0.36241	0.302	0.1	4.23735e-05
Znf184	7.66899e-10	0.361322	0.365	0.132	2.62134e-05
Cbx5	2.58516e-08	0.36099	0.49	0.219	0.000883633
Cacna1c	4.24369e-10	0.360403	0.24	0.068	1.45054e-05
Abca1	1.86247e-12	0.360367	0.312	0.091	6.36611e-08
Pbrm1	1.39022e-11	0.360231	0.594	0.237	4.75191e-07
Ankrd45	2.82194e-23	0.360068	0.188	0.021	9.64566e-19
Srpk2	8.56338e-08	0.359738	0.531	0.251	0.00292705
Rps19	1.67201e-07	0.359732	1	0.948	0.0057151
G18303	5.99353e-10	0.358914	0.25	0.074	2.04865e-05
Vsx2	8.66255e-12	0.358896	0.344	0.105	2.96095e-07
Ddx6	1.23541e-09	0.3587	0.458	0.184	4.22276e-05
Snrpa	5.81524e-08	0.358394	0.417	0.174	0.00198771
G4724	3.07813e-09	0.358131	0.417	0.163	0.000105214
Pigbos1	1.41209e-06	0.357902	0.438	0.209	0.0482666
Rbm15b	1.84616e-09	0.356	0.365	0.134	6.31038e-05
Cib1	3.29077e-09	0.35286	0.417	0.163	0.000112482
Mturn	3.88977e-09	0.352716	0.448	0.181	0.000132956
Fbrsl1	2.8419e-08	0.352052	0.375	0.151	0.000971391
Rpl7	2.82496e-08	0.351091	1	0.958	0.0009656
Mmd	6.00458e-07	0.350957	0.302	0.122	0.0205242
Znf518a	6.9753e-11	0.350283	0.385	0.134	2.38423e-06
Cish	8.81329e-08	0.349546	0.302	0.113	0.00301247
Adgrb3	1.1606e-10	0.348701	0.188	0.043	3.96703e-06
Rpl10	5.41344e-09	0.346859	0.99	0.979	0.000185037
Tob1	1.31028e-06	0.346197	0.635	0.327	0.0447866
Cep57	2.60078e-08	0.346018	0.625	0.291	0.000888974
RNF180	1.01558e-11	0.345462	0.354	0.112	3.47136e-07
Hipk2	3.51435e-09	0.345368	0.656	0.297	0.000120124
Bcl7c	4.31156e-10	0.344616	0.552	0.227	1.47374e-05
Kmt5b	1.64137e-08	0.343753	0.521	0.23	0.000561036
Srsf9	3.5029e-08	0.343094	0.698	0.351	0.00119733
Tulp4	1.85021e-08	0.342869	0.656	0.313	0.000632421
Snap91	5.2456e-07	0.342215	0.417	0.185	0.01793
Ppp1r14a	8.43677e-09	0.34173	0.323	0.118	0.000288377
Kit	4.09397e-11	0.341392	0.281	0.082	1.39936e-06
Ddr1	9.1866e-12	0.341307	0.271	0.074	3.14007e-07
Rpl8	7.27217e-07	0.341183	1	0.94	0.024857
LOC110597645	7.21809e-12	0.340755	0.385	0.126	2.46721e-07
Kansl1	1.15979e-11	0.339793	0.479	0.172	3.96429e-07
Map7d2	2.36578e-14	0.339686	0.25	0.055	8.08646e-10
G13788	1.13223e-13	0.339155	0.333	0.092	3.87008e-09
Asap2	2.3763e-07	0.337849	0.26	0.095	0.00812243
Psme4	1.50654e-09	0.337547	0.375	0.138	5.14952e-05
Nfrkb	8.70518e-14	0.337287	0.406	0.123	2.97552e-09
Cfap58	2.86272e-08	0.336885	0.531	0.237	0.000978506
Brd3	5.92138e-11	0.33649	0.521	0.204	2.02399e-06
Trim37	1.83777e-07	0.335553	0.646	0.325	0.00628169
Tmem151b	1.91639e-16	0.334968	0.281	0.061	6.5504e-12
Pwwp2a	4.23279e-10	0.334547	0.531	0.213	1.44681e-05
Prnd	1.30685e-08	0.334402	0.271	0.091	0.000446695
Plppr3	1.62813e-08	0.334164	0.344	0.129	0.000556511
G979	1.30762e-10	0.333475	0.427	0.154	4.46959e-06
Tiparp	2.47388e-14	0.333405	0.25	0.055	8.45595e-10
Rab3b	3.61817e-15	0.332648	0.177	0.029	1.23673e-10
Gsk3b	9.63898e-08	0.331883	0.51	0.235	0.0032947
Foxn3	7.67685e-10	0.331805	0.292	0.093	2.62403e-05
Pak2	8.859e-07	0.331755	0.583	0.299	0.0302809
P3h3	4.8085e-09	0.331309	0.26	0.083	0.000164359
Serpini1	1.17229e-10	0.331236	0.219	0.056	4.00701e-06
Tssc4	1.61314e-07	0.330926	0.542	0.253	0.00551389
Rnf165	1.99953e-12	0.330918	0.323	0.094	6.83458e-08
Wwc1	3.46533e-10	0.330264	0.448	0.17	1.18448e-05
Ncald	2.20806e-07	0.32995	0.229	0.078	0.00754739
Rpl18	6.54947e-08	0.328975	1	0.97	0.00223867
Kif3a	4.45796e-09	0.32891	0.448	0.18	0.000152378
Kitlg	2.12081e-28	0.32835	0.219	0.023	7.24913e-24
TCAF1-like	3.43305e-08	0.328326	0.26	0.089	0.00117345
Mbd1	1.14123e-12	0.328201	0.396	0.125	3.90083e-08
Rps11	9.86942e-08	0.327539	1	0.955	0.00337347
Tln2	9.90157e-10	0.327075	0.427	0.163	3.38445e-05
Frmd3	7.7519e-09	0.327072	0.427	0.174	0.000264968
Mycn	8.7632e-09	0.326198	0.281	0.095	0.000299535
G25769	1.35401e-09	0.323662	0.292	0.095	4.62814e-05
Cnot4	7.76414e-07	0.321889	0.594	0.301	0.0265386
Gabbr2	4.86239e-11	0.321613	0.229	0.059	1.66201e-06
Golm1	2.11949e-11	0.320639	0.354	0.113	7.24462e-07
Tsn	5.149e-09	0.320378	0.573	0.248	0.000175998
Polr2a	1.46041e-09	0.320169	0.427	0.163	4.99182e-05
Lrrc41	2.06168e-07	0.319527	0.427	0.186	0.00704702
Rdx	7.13296e-08	0.319101	0.615	0.295	0.00243812
Magee1	8.47486e-17	0.319063	0.198	0.032	2.89679e-12
Ube2r2	1.08976e-08	0.318967	0.479	0.204	0.00037249
Edil3	4.38608e-08	0.31892	0.281	0.098	0.00149921
Fbxo32	4.2466e-08	0.318531	0.177	0.049	0.00145153
Fezf2	4.99737e-08	0.317924	0.198	0.058	0.00170815
Mab21l1	6.67977e-07	0.317858	0.542	0.268	0.0228321
Fndc3a	4.28198e-09	0.317252	0.458	0.186	0.000146362
Ubtd2	5.72375e-09	0.317053	0.323	0.115	0.000195644
Lmnb1	9.50847e-13	0.316536	0.333	0.097	3.25009e-08
Ylpm1	3.81001e-09	0.315824	0.385	0.145	0.00013023
Kansl1l	9.79094e-07	0.315391	0.427	0.199	0.0334664
Cdk12	3.39831e-09	0.315183	0.49	0.202	0.000116158
G8397	1.02061e-06	0.315102	0.125	0.032	0.0348854
MAML2.2	2.47498e-08	0.314806	0.521	0.23	0.000845973
Cdc42bpa	1.25401e-08	0.314722	0.5	0.216	0.000428633
XKR6-containing	5.29563e-10	0.314658	0.385	0.139	1.8101e-05
Fnbp1l	1.04872e-08	0.314114	0.427	0.171	0.000358464
Sfxn3	1.09762e-06	0.313532	0.354	0.155	0.0375176
Mtf2	1.09054e-07	0.31341	0.396	0.165	0.00372756
Kif5c	2.43594e-09	0.313281	0.229	0.066	8.32627e-05
Ube4b	1.60645e-07	0.312321	0.198	0.061	0.00549101
Stx6	7.61603e-11	0.311141	0.365	0.123	2.60323e-06
Elovl5	1.31495e-25	0.310131	0.115	0.007	4.49463e-21
Trim24	9.87552e-09	0.30961	0.427	0.17	0.000337555
Ssr1	8.19025e-07	0.309238	0.406	0.185	0.0279951
G31979	4.30604e-07	0.30889	0.427	0.193	0.0147185
Slc4a10	1.04733e-20	0.30846	0.219	0.032	3.57988e-16
Ttc28	1.4041e-07	0.308392	0.385	0.159	0.00479936
Ncoa1	1.58465e-07	0.307379	0.573	0.27	0.00541648
Mprip	8.00386e-07	0.307278	0.646	0.336	0.027358
Cttn	3.57283e-08	0.306803	0.344	0.13	0.00122123
Plekha5	3.47666e-09	0.306496	0.396	0.15	0.000118836
Zc2hc1a	9.07993e-10	0.306359	0.427	0.163	3.10361e-05
G37704	9.88812e-17	0.306043	0.26	0.052	3.37986e-12
G3859	2.70209e-42	0.305992	0.156	0.007	9.236e-38
Klhdc2	8.08033e-07	0.305678	0.562	0.277	0.0276194
Tmem132a	2.13515e-09	0.30547	0.281	0.09	7.29814e-05
Mettl3	5.68494e-12	0.305232	0.438	0.148	1.94317e-07
G2612	3.38894e-10	0.305176	0.167	0.037	1.15837e-05
G32610	9.88164e-17	0.303484	0.125	0.013	3.37764e-12
Cep170	1.43839e-06	0.303371	0.458	0.218	0.0491655
Zc3h18	5.26409e-10	0.303254	0.385	0.139	1.79932e-05
Arid4a	1.00672e-10	0.302859	0.49	0.185	3.44106e-06
Tpm4	2.98455e-13	0.302675	0.281	0.072	1.02015e-08
Trappc8	1.32308e-09	0.301632	0.375	0.135	4.52243e-05
Nab1	1.05054e-08	0.3005	0.458	0.19	0.000359084
Ankrd33b	1.30984e-10	0.300118	0.344	0.111	4.47717e-06
Kiaa2013	7.78185e-10	0.299891	0.323	0.108	2.65991e-05
Ppip5k2	1.53665e-10	0.299611	0.406	0.145	5.25242e-06
Pex5l	1.30307e-29	0.299543	0.167	0.012	4.45404e-25
Rps8	1.12793e-06	0.299214	1	0.98	0.0385539
Lcor	3.69863e-07	0.29882	0.615	0.302	0.0126423
G37473	1.47165e-08	0.298523	0.344	0.13	0.000503026
Aldh2	1.10526e-07	0.298367	0.594	0.279	0.00377789
G35707	9.52086e-11	0.298336	0.219	0.055	3.25432e-06
Slc7a8	2.30965e-23	0.298198	0.208	0.026	7.89462e-19
G14202	3.94641e-08	0.298169	0.542	0.237	0.00134892
Rps4x	1.20953e-06	0.297777	0.99	0.936	0.0413429
G3557	6.96918e-16	0.297769	0.365	0.094	2.38214e-11
Lrrc3b	7.37826e-07	0.297567	0.542	0.267	0.0252196
Sp3	2.18963e-08	0.297157	0.688	0.315	0.000748438
Kif21b	6.07611e-10	0.297022	0.448	0.17	2.07688e-05
Mfng	5.1394e-09	0.296317	0.292	0.099	0.00017567
Galnt13	1.43458e-11	0.295441	0.396	0.13	4.90354e-07
Dfna5	3.13326e-11	0.295236	0.292	0.084	1.07098e-06
Sez6	2.26643e-12	0.292684	0.396	0.127	7.74687e-08
Lhx3	6.62374e-08	0.292465	0.552	0.251	0.00226406
Ehmt2	2.12929e-09	0.292423	0.344	0.12	7.27812e-05
Cep350	2.65228e-07	0.291714	0.469	0.211	0.00906576
Hes1	2.97559e-08	0.291101	0.135	0.03	0.00101709
Hnrnpll	5.36377e-07	0.291097	0.26	0.096	0.0183339
Bicd1	1.60228e-13	0.290298	0.219	0.047	5.47677e-09
Pdia3	3.39133e-10	0.289956	0.604	0.248	1.15919e-05
Plekho1	5.95343e-07	0.289924	0.5	0.24	0.0203494
Rps6kb1	1.21841e-10	0.289863	0.375	0.128	4.16465e-06
Camk2b	2.1344e-07	0.289783	0.323	0.124	0.00729558
Ino80	6.76457e-08	0.289709	0.51	0.228	0.0023122
G16910	1.04138e-06	0.289657	0.635	0.322	0.0355953
Pak1	7.49236e-09	0.289588	0.323	0.114	0.000256096
Pkn1	4.06411e-09	0.289572	0.312	0.106	0.000138915
Ncoa4	8.72659e-10	0.289231	0.312	0.102	2.98283e-05
Mlec	3.60229e-12	0.28843	0.302	0.085	1.2313e-07
Zc3h11a	6.62635e-07	0.287889	0.615	0.303	0.0226495
Cdv3	6.3608e-07	0.287866	0.688	0.357	0.0217418
Dera	1.27302e-10	0.286799	0.354	0.117	4.35131e-06
Srsf10	4.3127e-07	0.286678	0.438	0.194	0.0147413
Znf608	1.42613e-09	0.28632	0.417	0.158	4.87464e-05
Nlrx1	4.42262e-09	0.286141	0.188	0.048	0.00015117
Cdh2	4.34701e-09	0.285894	0.406	0.158	0.000148585
Prpf38b	9.94018e-08	0.28551	0.5	0.224	0.00339765
Dach1	1.07646e-08	0.285204	0.25	0.08	0.000367944
LOC110596943	1.34884e-08	0.285182	0.469	0.194	0.000461046
Sall3	5.16384e-09	0.284434	0.365	0.134	0.000176505
KMT2E-AS1-like	7.47993e-09	0.284348	0.427	0.171	0.000255671
Tp53i11	6.10139e-08	0.283768	0.281	0.1	0.00208552
Mab21l2	2.48334e-12	0.283711	0.25	0.061	8.48829e-08
Zmym4	1.04597e-07	0.283093	0.375	0.154	0.00357523
Pogz	2.10212e-09	0.282668	0.354	0.126	7.18525e-05
COPG2IT1-containing	2.84171e-08	0.282572	0.562	0.253	0.000971325
Slc23a2	1.98804e-08	0.2818	0.24	0.076	0.000679532
Lmo2	7.34849e-07	0.28092	0.438	0.196	0.0251179
Tmx4	1.03789e-07	0.279241	0.51	0.233	0.00354763
Acvr2a	7.32907e-10	0.278979	0.271	0.083	2.50515e-05
Crtc1	1.13646e-06	0.278656	0.438	0.201	0.0388453
Frmd4a	2.74137e-15	0.278598	0.24	0.049	9.37026e-11
G14132	3.54831e-10	0.278071	0.219	0.057	1.21285e-05
Lrrn1	3.19144e-11	0.278025	0.281	0.08	1.09086e-06
Wac	8.64771e-07	0.277812	0.594	0.301	0.0295588
Tmem37	1.03063e-11	0.27775	0.125	0.019	3.52281e-07
Slk	1.94898e-09	0.277668	0.417	0.159	6.6618e-05
Chst15	5.87349e-08	0.277447	0.219	0.068	0.00200762
Fbxo2	1.14869e-06	0.277048	0.198	0.065	0.0392633
Ccar1	9.73298e-07	0.2765	0.531	0.257	0.0332683
Dbn1	9.00548e-08	0.2764	0.292	0.108	0.00307816
KALRN-containing	1.88159e-10	0.275815	0.156	0.032	6.43147e-06
Znf536	8.408e-08	0.274399	0.583	0.27	0.00287394
Igf1r	7.42198e-07	0.274272	0.469	0.22	0.0253691
Rbm33	7.40016e-07	0.274149	0.427	0.193	0.0252945
G6787	2.48711e-07	0.274122	0.458	0.204	0.0085012
Zfyve9	1.27844e-06	0.274079	0.417	0.19	0.0436983
Ncoa5	3.44087e-10	0.274064	0.281	0.085	1.17612e-05
LOC110597748	2.90473e-10	0.273758	0.198	0.048	9.92865e-06
Etaa1	1.09946e-06	0.273497	0.333	0.141	0.0375807
ZNF799-containing	4.57396e-09	0.272645	0.26	0.082	0.000156342
Usp46	7.64207e-07	0.272483	0.448	0.21	0.0261213
Tnip2	9.26471e-15	0.272333	0.208	0.039	3.16677e-10
Ubxn2b	1.57703e-08	0.271864	0.302	0.105	0.000539046
Celf5	4.1238e-07	0.271843	0.448	0.198	0.0140956
Slc6a8	1.91441e-07	0.271769	0.688	0.337	0.00654363
Scaf11	6.26259e-10	0.271223	0.583	0.241	2.14061e-05
Ascc1	4.82821e-08	0.271171	0.292	0.103	0.00165033
Hadha	3.46704e-10	0.270808	0.354	0.12	1.18507e-05
LOC110598733	4.40128e-07	0.270743	0.688	0.349	0.015044
Mcmbp	3.52103e-07	0.270555	0.26	0.094	0.0120352
Anks1a	9.74683e-07	0.270192	0.417	0.191	0.0333156
Shprh	6.69673e-07	0.270025	0.625	0.309	0.0228901
Fubp1	4.63529e-07	0.269856	0.5	0.232	0.0158439
Narf	5.25644e-11	0.269753	0.302	0.09	1.7967e-06
Fam208a	1.49279e-07	0.269036	0.396	0.166	0.00510249
Uevld	1.0463e-11	0.26793	0.219	0.052	3.57637e-07
Ckap5	1.39074e-10	0.266971	0.49	0.185	4.7537e-06
RPS6.2	1.09213e-06	0.266844	0.573	0.279	0.03733
Crebbp	4.49683e-09	0.266765	0.323	0.113	0.000153706
Tacc2	8.58972e-07	0.266764	0.438	0.199	0.0293605
KIAA1107-like	1.08969e-06	0.266478	0.594	0.296	0.0372467
Znf131	4.08949e-07	0.26609	0.344	0.138	0.0139783
Nt5dc2	2.61693e-11	0.265912	0.354	0.113	8.94491e-07
Lpgat1	1.01874e-06	0.263718	0.656	0.338	0.0348216
Mrpl3	6.06793e-07	0.263201	0.635	0.314	0.0207408
Atad5	7.70102e-10	0.26316	0.385	0.138	2.63228e-05
Isoc1	5.68997e-08	0.263083	0.375	0.148	0.00194489
Osbpl3	8.93906e-07	0.262848	0.229	0.081	0.0305546
NUDT16	5.12838e-08	0.262825	0.302	0.11	0.00175293
Kdm5b	6.01022e-07	0.26247	0.688	0.347	0.0205435
Plxna4	5.37354e-11	0.262456	0.177	0.039	1.83673e-06
Nrf1	1.81035e-08	0.261736	0.323	0.116	0.000618795
Ctnna2	4.96154e-09	0.26152	0.229	0.067	0.000169591
OPTN-like.1	4.55223e-08	0.261486	0.469	0.198	0.001556
Adgrl1	2.72668e-09	0.260656	0.229	0.066	9.32007e-05
Plxnb2	4.66369e-10	0.260609	0.271	0.081	1.59409e-05
Zmynd19	4.44884e-08	0.260449	0.26	0.086	0.00152066
Exosc6	4.39067e-07	0.260223	0.417	0.181	0.0150078
Rassf7	7.04898e-08	0.260199	0.333	0.127	0.00240941
ENSSTOG00000033241	5.77906e-08	0.260067	0.104	0.02	0.00197534
G35615	5.55705e-07	0.260031	0.26	0.097	0.0189945
R3hdm1	2.75603e-08	0.259647	0.448	0.187	0.00094204
Celf1	2.12108e-08	0.259469	0.427	0.177	0.000725005
Tspan9	4.33974e-08	0.258804	0.552	0.243	0.00148337
Tet3	7.82749e-10	0.258759	0.396	0.144	2.67551e-05
Kdm1a	6.22605e-08	0.258539	0.573	0.262	0.00212813
Limk1	1.69321e-08	0.258513	0.302	0.106	0.000578757
Mrps24	1.84568e-08	0.258388	0.521	0.223	0.000630873
Nasp	6.07901e-08	0.258357	0.562	0.257	0.00207787
Dnpep	1.15594e-06	0.257744	0.396	0.177	0.0395111
E2f5	1.50611e-07	0.257494	0.385	0.16	0.00514805
G37679	5.7842e-09	0.257025	0.302	0.103	0.00019771
Perp	2.7813e-08	0.256604	0.312	0.113	0.000950676
G2985	1.37387e-08	0.256436	0.177	0.047	0.000469601
Slc51a	4.70154e-07	0.256389	0.292	0.113	0.0160703
Znf462	9.48013e-08	0.25588	0.5	0.225	0.0032404
Fam117b	5.66539e-09	0.255803	0.24	0.072	0.000193649
Ccdc88c	6.54245e-11	0.255724	0.208	0.05	2.23628e-06
Arhgef3	2.0369e-09	0.255564	0.135	0.027	6.96233e-05
Akap13	2.58667e-11	0.255485	0.417	0.142	8.84151e-07
Sptbn2	4.56486e-19	0.255379	0.24	0.04	1.56031e-14
Chic2	8.53904e-07	0.255355	0.26	0.099	0.0291873
Eml6	1.58255e-08	0.254808	0.188	0.051	0.000540933
Fndc5	1.51005e-07	0.254736	0.552	0.259	0.00516149
Angptl1	1.64953e-09	0.254475	0.26	0.079	5.63827e-05
Kcnma1	6.51947e-09	0.254266	0.385	0.146	0.000222842
Trim2	8.08339e-07	0.253838	0.406	0.181	0.0276298
Tmem165	4.62308e-07	0.253635	0.375	0.158	0.0158021
Mpp6	1.57364e-12	0.253603	0.344	0.099	5.37886e-08
Larp1	3.13471e-07	0.253266	0.469	0.211	0.0107148
Rcor2	5.53602e-10	0.253224	0.271	0.081	1.89227e-05
Sdhaf3	1.43055e-08	0.252856	0.344	0.126	0.000488978
G20294	1.3278e-06	0.252725	0.24	0.089	0.0453857
Pskh1	8.9818e-12	0.252657	0.25	0.063	3.07007e-07
Bcat1	1.9376e-29	0.252552	0.156	0.011	6.6229e-25
Slc16a8	2.70581e-15	0.252334	0.115	0.012	9.24871e-11
Ier5l	1.09335e-09	0.252156	0.219	0.06	3.73719e-05
LOC106145545	2.11324e-08	0.252069	0.302	0.108	0.000722327
CYB561-containing	8.23829e-10	0.251903	0.135	0.026	2.81593e-05
Kdm4a	3.86222e-13	0.251462	0.271	0.067	1.32014e-08
Phf20l1	1.9477e-07	0.251324	0.521	0.239	0.00665743
Znf326	1.2517e-07	0.251117	0.469	0.204	0.00427842
Ncoa2	8.19984e-10	0.250299	0.385	0.138	2.80279e-05
Eif1	4.98271e-07	-0.402792	0.99	0.982	0.0170314
COX4I1-like	2.22973e-09	-0.567789	0.948	0.957	7.62143e-05
Laptm4b	1.42493e-06	-0.594344	0.906	0.873	0.0487054
Pde6h	1.26264e-12	-0.622465	1	0.992	4.31582e-08
Cplx4	1.38567e-13	-0.6268	1	0.989	4.73637e-09
CRX-like	9.34639e-08	-0.636319	0.938	0.876	0.00319469
COX8A-like	1.20507e-08	-0.655495	0.948	0.941	0.000411904
Unc119	4.64831e-11	-0.771388	0.979	0.979	1.58884e-06
Arl3	5.08674e-11	-0.840895	0.906	0.908	1.7387e-06
CST3-containing	2.10147e-10	-0.854511	0.927	0.908	7.18303e-06
Mdh1	4.3629e-08	-0.893035	0.792	0.784	0.00149128
Ppp2r2b	1.63542e-08	-0.902362	0.74	0.76	0.000559001
Slc38a1	8.74139e-08	-0.937415	0.74	0.717	0.0029879
Hpcal1	2.65144e-07	-1.04635	0.625	0.664	0.00906287
Tulp1	5.50498e-07	-1.1082	0.615	0.656	0.0188166
Guca1c	1.84028e-20	-1.15928	0.969	0.969	6.29027e-16
Sfrp1	4.94003e-08	-1.2205	0.438	0.582	0.00168855
Rbp3	5.10941e-09	-1.2295	0.865	0.855	0.000174645
Ckb	2.19536e-07	-1.25574	1	0.983	0.00750397
Ppp3cc	6.79001e-07	-1.31051	0.375	0.502	0.0232089
Sgk1	6.82612e-07	-1.45311	0.229	0.41	0.0233324
Kcnk1	3.31039e-10	-1.49354	0.406	0.58	1.13153e-05
LOC110599392	7.55962e-09	-1.50566	0.167	0.421	0.000258395
Zfand2a	2.20567e-08	-1.56496	0.188	0.42	0.000753922
Glt1d1	7.81092e-11	-1.59721	0.281	0.53	2.66985e-06
NME1	8.79906e-09	-1.6651	0.854	0.774	0.000300761
Guk1	4.65274e-15	-1.69569	0.958	0.928	1.59035e-10
G6pd	5.59929e-11	-1.73703	0.354	0.567	1.91389e-06
OPN1MW	1.73896e-26	-2.15207	0.615	0.846	5.94396e-22
Ankrd33	4.32866e-19	-2.23723	0.24	0.643	1.47958e-14
LOC110598739	1.18379e-28	-2.41146	0.5	0.832	4.04633e-24
Cartpt	1.32609e-19	-2.48096	0.615	0.794	4.5327e-15
Rtbdn	2.78955e-19	-3.30176	0.125	0.574	9.53496e-15
Arr3	3.54708e-27	-3.56168	0.792	0.915	1.21243e-22
