## Supplemental Table 5 for "Heterochronic transcription factor expression drives cone-dominant retina development in 13-lined ground squirrels"

### Sheet: TFs
TF	pvalue	coverage	Class	Num_of_target	GRN_CT
CRX-like	3.36169e-12	0.250653	pos	384	PhotoPre
Neurod1	1.46726e-47	0.415278	pos	299	PhotoPre
Otx2	1.3617e-17	0.292929	pos	290	PhotoPre
Sp3	1.8936e-34	0.367816	pos	288	PhotoPre
Rxrg	6.41042e-44	0.417431	pos	273	PhotoPre
Lhx3	8.60458e-35	0.393312	pos	247	PhotoPre
Prdm1	2.80541e-26	0.365733	pos	222	PhotoPre
Zic3	7.2241e-65	0.578249	pos	218	PhotoPre
Thrb	9.27765e-21	0.339713	pos	213	PhotoPre
Pbx3	7.45251e-40	0.489071	pos	179	PhotoPre
Meis2	2.34519e-18	0.352083	pos	169	PhotoPre
Klf16	1.3088e-45	0.551839	pos	165	PhotoPre
Bach1	2.33193e-34	0.471429	pos	165	PhotoPre
Pou2f1	1.82139e-45	0.594262	pos	145	PhotoPre
Rreb1	5.5546e-44	0.62201	pos	130	PhotoPre
Isl2	8.02489e-35	0.539419	pos	130	PhotoPre
Atf4	1.01708e-42	0.648352	pos	118	PhotoPre
Rora	1.01796e-33	0.559242	pos	118	PhotoPre
Esrrg	2.61016e-25	0.479339	pos	116	PhotoPre
Lmo2	2.1742e-24	0.480519	pos	111	PhotoPre
Mef2c	1.6297e-16	0.402256	pos	107	PhotoPre
Mafb	7.30015e-37	0.653595	pos	100	PhotoPre
MEF2D-containing	7.61937e-15	0.413953	pos	89	PhotoPre
Onecut2	8.06771e-18	0.466667	pos	84	PhotoPre
Nfat5	2.46042e-21	0.533784	pos	79	PhotoPre
Sall3	4.60321e-19	0.503226	pos	78	PhotoPre
Hivep2	6.92604e-20	0.552	pos	69	PhotoPre
Klf10	6.77838e-28	0.714286	pos	65	PhotoPre
Rxra	3.44351e-29	0.744186	pos	64	PhotoPre
Tcf12	8.83482e-18	0.537815	pos	64	PhotoPre
Patz1	4.76664e-25	0.677419	pos	63	PhotoPre
Gtf2ird1	1.28695e-18	0.585859	pos	58	PhotoPre
Usf2	4.61546e-20	0.642857	pos	54	PhotoPre
Rax	1.0103e-09	0.420635	pos	53	PhotoPre
Klf12	8.57772e-15	0.564706	pos	48	PhotoPre
Lhx1	8.13737e-13	0.516129	pos	48	PhotoPre
Ahr	1.4121e-09	0.436364	pos	48	PhotoPre
Lhx4	9.59292e-09	0.419643	pos	47	PhotoPre
Zbtb38	1.73394e-10	0.473684	pos	45	PhotoPre
HSF2	2.95973e-08	0.419048	pos	44	PhotoPre
Ubp1	1.67809e-11	0.533333	pos	40	PhotoPre
Mxi1	3.73532e-13	0.590909	pos	39	PhotoPre
Creb3	5.88521e-19	0.77551	pos	38	PhotoPre
Zbtb18	1.71794e-09	0.493333	pos	37	PhotoPre
Nr4a1	1.40462e-14	0.666667	pos	36	PhotoPre
Satb1	6.71868e-11	0.555556	pos	35	PhotoPre
Zfp30	1.95566e-12	0.618182	pos	34	PhotoPre
Ttf1	6.5392e-14	0.695652	pos	32	PhotoPre
Taf1	1.40554e-08	0.5	pos	32	PhotoPre
Bdp1	9.60909e-14	0.771429	pos	27	PhotoPre
Ing4	1.04e-11	0.702703	pos	26	PhotoPre
Zbtb7a	1.15901e-08	0.565217	pos	26	PhotoPre
Sp4	1.20127e-09	0.625	pos	25	PhotoPre
Nrl	1.65288e-08	0.585366	pos	24	PhotoPre
Epas1	8.94408e-07	0.5	pos	24	PhotoPre
Insm2	1.31015e-09	0.657143	pos	23	PhotoPre
Ccnt2	1.25853e-08	0.73913	pos	17	PhotoPre
Ddit3	1.25853e-08	0.73913	pos	17	PhotoPre
Usf1	9.16765e-08	0.68	pos	17	PhotoPre
Ncoa2	7.72216e-07	0.64	pos	16	PhotoPre
Polr3a	6.81091e-08	0.75	pos	15	PhotoPre
Sox5	2.7549e-07	0.736842	pos	14	PhotoPre
Mxd1	4.57692e-07	0.8	pos	12	PhotoPre
Mef2d	9.50902e-09	1	pos	11	PhotoPre
