## Supplemental Table 7 for "Heterochronic transcription factor expression drives cone-dominant retina development in 13-lined ground squirrels"

### Sheet: Zic3 cKO_gene expression
Cone Zic3 cKO vs Control							Muller Glia Zic3 cKO vs Control
	p_val	avg_log2FC	pct.1	pct.2	p_val_adj			p_val	avg_log2FC	pct.1	pct.2	p_val_adj
Pde6c	2.24646e-41	-0.695052	0.751	0.927	4.07619e-37		Xist	1.54161e-30	0.908377	0.656	0.336	2.79726e-26
Clu	2.11489e-36	-0.664088	0.413	0.786	3.83747e-32		Rps18	1.95364e-21	0.406284	0.867	0.741	3.54487e-17
Sag	6.75465e-29	0.309178	1	1	1.22563e-24		Atp1a2	2.55604e-20	0.412722	0.552	0.281	4.63793e-16
H2-D1	3.23453e-27	-0.413295	0.136	0.459	5.86905e-23		Stmn1	3.98112e-19	0.498461	0.709	0.526	7.22374e-15
Gm42418	8.13021e-27	0.571193	1	1	1.47523e-22		Gm10260	1.12884e-18	-0.285044	0.069	0.263	2.04827e-14
BC023719	4.8026e-26	-0.347051	0.035	0.289	8.71432e-22		Slitrk2	1.38626e-18	0.52018	0.747	0.583	2.51537e-14
BC004004	1.77335e-23	0.349266	0.472	0.166	3.21774e-19		Hopx	4.38243e-18	-0.471072	0.656	0.807	7.95191e-14
Hprt	1.45562e-22	0.391652	0.403	0.129	2.64122e-18		Pcmtd2	4.55599e-15	-0.330213	0.221	0.434	8.26684e-11
Xist	2.80417e-22	0.684798	0.764	0.437	5.08816e-18		Marcks	4.99576e-14	0.337898	0.896	0.816	9.06481e-10
Rpgrip1	2.87694e-20	0.542129	0.942	0.857	5.2202e-16		Grk1	1.33036e-13	-0.305216	0.159	0.349	2.41394e-09
Nr2e3	6.35445e-20	0.464797	0.758	0.478	1.15301e-15		Slc15a2	1.61077e-13	0.299118	0.552	0.351	2.92274e-09
Rps18	6.72633e-19	0.337667	0.913	0.736	1.22049e-14		Sparc	1.62309e-13	0.407627	0.945	0.917	2.94509e-09
Gm10260	2.38344e-18	-0.287435	0.045	0.247	4.32475e-14		Ndufs2	1.67916e-13	-0.357854	0.277	0.476	3.04683e-09
Rpl21	6.94464e-17	-0.294515	0.963	0.971	1.2601e-12		Gpm6b	1.13491e-12	0.330893	0.92	0.877	2.0593e-08
Uckl1os	1.94221e-16	-0.374381	0.504	0.696	3.52414e-12		Prph2	3.04219e-12	-0.539499	0.559	0.717	5.52005e-08
Gnb1	6.2406e-16	0.480717	0.952	0.811	1.13236e-11		Sh3pxd2b	5.57147e-12	0.250089	0.434	0.243	1.01094e-07
Klhl33	7.08074e-16	-0.423127	0.26	0.489	1.2848e-11		Neurod1	8.80755e-12	-0.387725	0.289	0.474	1.59813e-07
Fyco1	6.59704e-15	0.30935	0.615	0.37	1.19703e-10		Kcnj10	9.86806e-12	0.344711	0.732	0.625	1.79056e-07
Hk2	8.72473e-15	-0.336021	0.929	0.967	1.5831e-10		Guca1a	1.27429e-11	-0.503363	0.429	0.601	2.3122e-07
Gnat1	9.9418e-15	0.490191	0.976	0.888	1.80394e-10		Pde6a	2.497e-11	-0.420559	0.334	0.509	4.5308e-07
Rdh12	1.31813e-14	0.309876	0.807	0.609	2.39175e-10		Rcvrn	4.31218e-11	-0.491059	0.545	0.702	7.82444e-07
Ndufb8	1.4772e-14	0.253756	0.959	0.909	2.68038e-10		Pcolce2	4.37187e-11	0.300786	0.484	0.301	7.93277e-07
Pde6b	1.91626e-14	0.424971	0.833	0.632	3.47705e-10		Kcnb1	6.55159e-11	-0.437843	0.311	0.482	1.18879e-06
Guca1b	3.8568e-14	0.371621	0.786	0.586	6.99816e-10		Tsix	7.00001e-11	0.278023	0.298	0.134	1.27015e-06
Ndufs2	5.15125e-14	-0.358451	0.658	0.798	9.34694e-10		Nrl	7.94004e-11	-0.431031	0.353	0.526	1.44072e-06
Cox8a	8.99684e-14	-0.268098	1	0.996	1.63248e-09		Cdhr1	1.13175e-10	-0.39493	0.185	0.342	2.05355e-06
Herc3	1.18352e-13	0.279223	0.511	0.277	2.14749e-09		Ctsl	1.96042e-10	0.317106	0.9	0.842	3.55718e-06
Samd11	5.65412e-13	0.330751	0.58	0.347	1.02594e-08		Sorl1	2.43147e-10	0.292518	0.644	0.502	4.41191e-06
Cnga1	6.06264e-13	0.437976	0.857	0.672	1.10007e-08		E130218I03Rik	2.53706e-10	0.25902	0.723	0.542	4.60349e-06
AY036118	1.17692e-12	0.478476	0.582	0.374	2.13552e-08		Rbp3	2.77499e-10	-0.549059	0.334	0.498	5.03522e-06
Rpl29	1.90532e-12	-0.27432	0.519	0.73	3.45721e-08		Pde6g	4.09097e-10	-0.456803	0.623	0.752	7.42307e-06
Drd4	3.68046e-12	0.271788	0.738	0.572	6.67819e-08		AI847159	4.92428e-10	-0.251928	0.263	0.441	8.9351e-06
Pde6a	3.74402e-12	0.339301	0.823	0.611	6.79353e-08		Slc24a1	6.70484e-10	-0.411583	0.339	0.507	1.21659e-05
Rp1	1.17766e-11	0.326268	0.991	0.944	2.13686e-07		Map1b	8.04524e-10	-0.383272	0.356	0.522	1.45981e-05
Rom1	1.19042e-11	0.311267	1	0.998	2.16002e-07		Gm47283	9.989e-10	-0.293799	0.325	0.485	1.8125e-05
Hmgn2	2.01666e-11	0.288722	0.803	0.657	3.65923e-07		Xiap	1.01492e-09	-0.289871	0.294	0.452	1.84157e-05
Thrb	2.36859e-11	0.328032	0.833	0.655	4.29781e-07		Gngt1	1.01916e-09	-0.519565	0.834	0.884	1.84927e-05
Egr1	2.90951e-11	0.257006	0.173	0.04	5.2793e-07		Cd9	1.19223e-09	0.271255	0.919	0.888	2.16331e-05
Nrl	3.28092e-11	0.375223	0.771	0.588	5.95323e-07		Cdh2	1.22089e-09	0.256806	0.884	0.825	2.2153e-05
Ier3	3.33671e-11	-0.308106	0.275	0.47	6.05446e-07		AC149090.1	1.35312e-09	0.258578	0.424	0.259	2.45523e-05
Slc24a1	9.10922e-11	0.394528	0.799	0.607	1.65287e-06		Slc6a6	1.53117e-09	-0.403822	0.422	0.575	2.7783e-05
Pde6h	1.46672e-10	-0.287419	0.998	1	2.66137e-06		Cplx4	1.5758e-09	-0.256669	0.289	0.465	2.8593e-05
Pcdh15	1.5111e-10	-0.301681	0.775	0.863	2.74189e-06		Crx	1.90267e-09	-0.274045	0.208	0.366	3.4524e-05
Ndufaf5	1.60335e-10	-0.290328	0.877	0.933	2.90928e-06		Rho	2.14094e-09	-0.572611	0.974	0.982	3.88474e-05
Hmgb2	1.87392e-10	0.256758	0.42	0.235	3.40022e-06		Tcf4	2.60291e-09	0.276643	0.882	0.838	4.72298e-05
Reep6	2.26214e-10	0.372372	0.729	0.561	4.10465e-06		Rp1	2.63418e-09	-0.503536	0.465	0.605	4.77972e-05
Rho	2.93438e-10	0.400277	0.996	0.994	5.32443e-06		Chst2	2.78867e-09	0.265174	0.704	0.566	5.06005e-05
Pex5l	4.54071e-10	0.262762	0.621	0.43	8.23912e-06		Ldha	3.53842e-09	-0.311327	0.588	0.691	6.42047e-05
Mir124-2hg	2.00428e-09	0.285797	0.937	0.848	3.63676e-05		Tpt1	3.60693e-09	0.264347	0.993	0.987	6.54477e-05
Cngb3	2.20523e-09	-0.277857	0.838	0.904	4.00138e-05		Aqp4	3.99197e-09	0.316883	0.86	0.803	7.24342e-05
Cngb1	2.44028e-09	0.268575	0.703	0.507	4.42789e-05		Hmgn1	5.5594e-09	-0.319175	0.832	0.899	0.000100875
Abhd14b	4.01673e-09	0.254815	0.506	0.333	7.28835e-05		Hes1	5.79411e-09	0.411884	0.822	0.765	0.000105134
Cd59a	4.32395e-09	0.286413	0.877	0.728	7.8458e-05		Ybx3	5.98524e-09	-0.349138	0.308	0.467	0.000108602
Gngt2	1.51176e-08	-0.250619	0.998	1	0.000274309		Pdc	6.65593e-09	-0.409928	0.668	0.765	0.000120772
Hopx	5.3711e-08	-0.357898	0.312	0.457	0.000974586		Rtbdn	7.11854e-09	-0.297555	0.327	0.489	0.000129166
Gm4792	1.25913e-07	-0.320691	0.686	0.773	0.00228469		Stx3	7.53617e-09	-0.252221	0.246	0.403	0.000136744
Mir124a-1hg	2.81406e-07	0.334651	0.872	0.846	0.00510611		Abca4	8.15439e-09	-0.269376	0.19	0.34	0.000147961
Opn1sw	8.61379e-07	-0.476769	0.706	0.788	0.0156297		Ebpl	1.0995e-08	-0.250453	0.287	0.441	0.000199504
Ccdc136	1.21084e-05	-0.319656	0.662	0.753	0.219707		Vtn	1.13649e-08	-0.250834	0.232	0.392	0.000206215
Arr3	7.25224e-05	-0.255173	0.998	0.99	1		Unc119	1.23549e-08	-0.360743	0.566	0.693	0.000224179
Gng13	0.108452	0.272269	0.134	0.104	1		Fxyd6	1.30621e-08	0.333753	0.806	0.71	0.000237011
							Tulp1	1.37672e-08	-0.354095	0.438	0.588	0.000249805
							Tma7	1.43541e-08	-0.439007	0.851	0.903	0.000260456
							Pkm	1.48157e-08	-0.317962	0.637	0.746	0.000268831
							Adipor1	1.9062e-08	-0.268586	0.23	0.379	0.000345881
							Spc25	2.51119e-08	0.31236	0.924	0.901	0.000455656
							Cnga1	2.87688e-08	-0.368199	0.391	0.539	0.00052201
							Gnb1	3.57003e-08	-0.404653	0.704	0.794	0.000647782
							Pde6b	4.08819e-08	-0.392201	0.4	0.531	0.000741801
							Scd2	4.25126e-08	0.308506	0.844	0.73	0.00077139
							Agpat3	4.91131e-08	-0.304312	0.334	0.472	0.000891157
							Clu	5.31566e-08	0.267987	0.962	0.947	0.000964526
							Epha5	9.17037e-08	0.263128	0.869	0.812	0.00166396
							Prcd	1.00134e-07	-0.250546	0.287	0.443	0.00181694
							Gnat1	1.02335e-07	-0.420562	0.732	0.82	0.00185687
							Sat1	1.67103e-07	0.286014	0.798	0.689	0.00303209
							Impg2	1.73834e-07	-0.321537	0.185	0.307	0.00315421
							Rs1	2.21971e-07	-0.312094	0.358	0.5	0.00402767
							Id3	2.32347e-07	0.306513	0.744	0.658	0.00421593
							Rom1	2.9347e-07	-0.359633	0.595	0.699	0.00532502
							Ptprd	2.9915e-07	0.255402	0.753	0.673	0.00542807
							Pde6c	3.01832e-07	-0.320173	0.052	0.138	0.00547675
							Cadps	4.52403e-07	0.305496	0.249	0.136	0.00820886
							Slc17a7	6.42584e-07	-0.30803	0.369	0.498	0.0116597
							Elovl4	1.04756e-06	-0.254573	0.218	0.335	0.019008
							Mir124a-1hg	3.21875e-06	-0.291521	0.446	0.579	0.0584042
							Opn1sw	5.43331e-06	-0.647749	0.097	0.191	0.0985874
							Enpp2	1.91704e-05	0.254787	0.602	0.529	0.347847
							Gnat2	2.61457e-05	-0.270649	0.085	0.169	0.474414
							Ndufa4	2.74964e-05	-0.262126	0.791	0.82	0.498922
							Arr3	2.75716e-05	-0.34914	0.097	0.18	0.500286
							Mt1	0.000117396	0.263995	0.913	0.897	1
							Pde6h	0.00131444	-0.674596	0.173	0.243	1
							Opn1mw	0.00288533	-0.349238	0.125	0.188	1
							Gngt2	0.0484836	-0.389144	0.168	0.208	1
							Trpm1	0.309402	0.260857	0.164	0.147	1

### Sheet: Cell proportions
	Ctrl		Zic3 cKO
Cell type	Number	Percent	Number	Percent
AC/HC	144	0.0233236	101	0.0133563
BC	633	0.102527	534	0.0706162
Cones	462	0.0748299	481	0.0636075
MG	578	0.0936184	544	0.0719386
RGC	91	0.0147392	74	0.00978577
Rods	4266	0.690962	5828	0.770696
Total	6174		7562
