## Supplemental Table 9 for "Heterochronic transcription factor expression drives cone-dominant retina development in 13-lined ground squirrels"

### Sheet: 13LGS
peaks	class	gene	index	Correlation	FDR	Class
Itri9:101941837-101942337	TSS	Rxrg	Rxrg Itri9:101941837-101942337	0.595428	2.92825e-47	AEs
Itri9:101942500-101943000	TSS	Rxrg	Rxrg Itri9:101942500-101943000	0.730904	5.9922e-82	Promoter
Itri9:101943039-101943539	TSS	Rxrg	Rxrg Itri9:101943039-101943539	0.828382	5.62541e-124	Promoter
Itri9:101943565-101944065	TSS	Rxrg	Rxrg Itri9:101943565-101944065	0.525786	3.93386e-35	Promoter
Itri2:182846841-182847341	TSS	Thrb	Thrb Itri2:182846841-182847341			PEs
Itri2:182847636-182848136	TSS	Thrb	Thrb Itri2:182847636-182848136			PEs
Itri10:105820422-105820922	TSS	Zic3	Zic3 Itri10:105820422-105820922			PEs
Itri10:105821040-105821540	TSS	Zic3	Zic3 Itri10:105821040-105821540			Promoter
Itri10:105821558-105822058	TSS	Zic3	Zic3 Itri10:105821558-105822058	0.58467	3.44274e-45	Promoter
Itri10:105822202-105822702	TSS	Zic3	Zic3 Itri10:105822202-105822702			Promoter
Itri1:175422114-175422614	Body	Mef2c	Mef2c Itri1:175422114-175422614	0.630062	1.73784e-54	Promoter
Itri1:175424482-175424982	Body	Mef2c	Mef2c Itri1:175424482-175424982	0.717644	1.19297e-77	PEs
Itri1:175471662-175472162	Body	Mef2c	Mef2c Itri1:175471662-175472162	0.494522	1.48632e-30	PEs
Itri9:101944211-101944711	Body	Rxrg	Rxrg Itri9:101944211-101944711	0.583426	5.90827e-45	Promoter
Itri9:101946039-101946539	Body	Rxrg	Rxrg Itri9:101946039-101946539	0.427033	3.60677e-22	PEs
Itri9:101948694-101949194	Body	Rxrg	Rxrg Itri9:101948694-101949194	0.295169	1.57626e-10	PEs
Itri9:101955217-101955717	Body	Rxrg	Rxrg Itri9:101955217-101955717	0.472628	1.27036e-27	AEs
Itri9:101958699-101959199	Body	Rxrg	Rxrg Itri9:101958699-101959199	0.599481	4.64055e-48	AEs
Itri9:101961199-101961699	Body	Rxrg	Rxrg Itri9:101961199-101961699	0.314264	7.01063e-12	AEs
Itri9:101962910-101963410	Body	Rxrg	Rxrg Itri9:101962910-101963410	0.38679	5.16582e-18	AEs
Itri9:101971606-101972106	Body	Rxrg	Rxrg Itri9:101971606-101972106	0.363034	8.0277e-16	Other
Itri9:101973730-101974230	Body	Rxrg	Rxrg Itri9:101973730-101974230	0.32584	9.44148e-13	Other
Itri9:101977504-101978004	Body	Rxrg	Rxrg Itri9:101977504-101978004	0.475079	6.11579e-28	AEs
Itri2:182628985-182629485	Body	Thrb	Thrb Itri2:182628985-182629485	0.716603	2.53114e-77	PEs
Itri2:182629783-182630283	Body	Thrb	Thrb Itri2:182629783-182630283	0.758361	1.01212e-91	PEs
Itri2:182630515-182631015	Body	Thrb	Thrb Itri2:182630515-182631015	0.645612	4.81645e-58	PEs
Itri2:182631913-182632413	Body	Thrb	Thrb Itri2:182631913-182632413	0.572274	6.71151e-43	Other
Itri2:182632542-182633042	Body	Thrb	Thrb Itri2:182632542-182633042	0.554697	8.12855e-40	Other
Itri2:182634151-182634651	Body	Thrb	Thrb Itri2:182634151-182634651	0.608653	6.4955e-50	Other
Itri2:182634716-182635216	Body	Thrb	Thrb Itri2:182634716-182635216	0.634546	1.71705e-55	Other
Itri2:182635373-182635873	Body	Thrb	Thrb Itri2:182635373-182635873	0.582506	8.78991e-45	Other
Itri2:182636871-182637371	Body	Thrb	Thrb Itri2:182636871-182637371	0.63331	3.25817e-55	Other
Itri2:182638859-182639359	Body	Thrb	Thrb Itri2:182638859-182639359	0.593939	5.72696e-47	Other
Itri2:182640093-182640593	Body	Thrb	Thrb Itri2:182640093-182640593	0.617138	1.10219e-51	Other
Itri2:182641410-182641910	Body	Thrb	Thrb Itri2:182641410-182641910	0.645578	4.90273e-58	AEs
Itri2:182642039-182642539	Body	Thrb	Thrb Itri2:182642039-182642539	0.665131	8.19687e-63	Other
Itri2:182650827-182651327	Body	Thrb	Thrb Itri2:182650827-182651327	0.703482	2.51079e-73	AEs
Itri2:182651468-182651968	Body	Thrb	Thrb Itri2:182651468-182651968	0.753088	9.54082e-90	PEs
Itri2:182652052-182652552	Body	Thrb	Thrb Itri2:182652052-182652552	0.686509	1.79689e-68	AEs
Itri2:182653032-182653532	Body	Thrb	Thrb Itri2:182653032-182653532	0.452212	4.45968e-25	AEs
Itri2:182654012-182654512	Body	Thrb	Thrb Itri2:182654012-182654512	0.527249	2.33652e-35	AEs
Itri2:182654547-182655047	Body	Thrb	Thrb Itri2:182654547-182655047	0.679254	1.6939e-66	AEs
Itri2:182660274-182660774	Body	Thrb	Thrb Itri2:182660274-182660774	0.441968	7.28858e-24	AEs
Itri2:182660955-182661455	Body	Thrb	Thrb Itri2:182660955-182661455	0.624886	2.39418e-53	PEs
Itri2:182664068-182664568	Body	Thrb	Thrb Itri2:182664068-182664568	0.602247	1.30035e-48	PEs
Itri2:182665059-182665559	Body	Thrb	Thrb Itri2:182665059-182665559	0.513923	2.4461e-33	Other
Itri2:182671455-182671955	Body	Thrb	Thrb Itri2:182671455-182671955	0.509024	1.28369e-32	Promoter
Itri2:182673030-182673530	Body	Thrb	Thrb Itri2:182673030-182673530	0.600689	2.66574e-48	Promoter
Itri2:182674098-182674598	Body	Thrb	Thrb Itri2:182674098-182674598	0.568306	3.45869e-42	Promoter
Itri2:182676027-182676527	Body	Thrb	Thrb Itri2:182676027-182676527	0.684716	5.59216e-68	Promoter
Itri2:182676562-182677062	Body	Thrb	Thrb Itri2:182676562-182677062	0.735466	1.73557e-83	Promoter
Itri2:182678661-182679161	Body	Thrb	Thrb Itri2:182678661-182679161	0.532213	3.91428e-36	AEs
Itri2:182679336-182679836	Body	Thrb	Thrb Itri2:182679336-182679836	0.679249	1.69867e-66	AEs
Itri2:182679914-182680414	Body	Thrb	Thrb Itri2:182679914-182680414	0.480592	1.15475e-28	PEs
Itri2:182682997-182683497	Body	Thrb	Thrb Itri2:182682997-182683497	0.33457	1.95909e-13	Other
Itri2:182695342-182695842	Body	Thrb	Thrb Itri2:182695342-182695842	0.784803	1.82995e-102	AEs
Itri2:182696880-182697380	Body	Thrb	Thrb Itri2:182696880-182697380	0.514331	2.12688e-33	AEs
Itri2:182697552-182698052	Body	Thrb	Thrb Itri2:182697552-182698052	0.316427	4.85239e-12	Other
Itri2:182698125-182698625	Body	Thrb	Thrb Itri2:182698125-182698625	0.437861	2.17359e-23	AEs
Itri2:182698981-182699481	Body	Thrb	Thrb Itri2:182698981-182699481	0.432783	8.22034e-23	AEs
Itri2:182700074-182700574	Body	Thrb	Thrb Itri2:182700074-182700574	0.797353	4.12568e-108	Other
Itri2:182700658-182701158	Body	Thrb	Thrb Itri2:182700658-182701158	0.62648	1.07224e-53	Other
Itri2:182701172-182701672	Body	Thrb	Thrb Itri2:182701172-182701672	0.68309	1.55392e-67	Other
Itri2:182705520-182706020	Body	Thrb	Thrb Itri2:182705520-182706020	0.516281	1.08986e-33	Other
Itri2:182742026-182742526	Body	Thrb	Thrb Itri2:182742026-182742526	0.589573	4.01312e-46	PEs
Itri10:105824679-105825179	Body	Zic3	Zic3 Itri10:105824679-105825179	0.486491	1.87337e-29	Promoter
Itri10:105829410-105829910	Body	Zic3	Zic3 Itri10:105829410-105829910	0.406289	5.91805e-20	Promoter
Itri10:105830064-105830564	Body	Zic3	Zic3 Itri10:105830064-105830564	0.476034	4.59257e-28	Promoter
Itri1:175357835-175358335	Inter	Mef2c	Mef2c Itri1:175357835-175358335	0.671505	1.88519e-64	PEs
Itri1:175620150-175620650	Inter	Mef2c	Mef2c Itri1:175620150-175620650	0.466333	8.08197e-27	Promoter
Itri9:101453772-101454272	Inter	Rxrg	Rxrg Itri9:101453772-101454272	0.530302	7.8158e-36	Other
Itri9:101469881-101470381	Inter	Rxrg	Rxrg Itri9:101469881-101470381	0.306429	2.58705e-11	PEs
Itri9:101476550-101477050	Inter	Rxrg	Rxrg Itri9:101476550-101477050	0.541168	1.44234e-37	PEs
Itri9:101486426-101486926	Inter	Rxrg	Rxrg Itri9:101486426-101486926	0.766507	7.04245e-95	PEs
Itri9:101487074-101487574	Inter	Rxrg	Rxrg Itri9:101487074-101487574	0.401818	1.69405e-19	PEs
Itri9:101487577-101488077	Inter	Rxrg	Rxrg Itri9:101487577-101488077	0.503497	8.06395e-32	PEs
Itri9:101601426-101601926	Inter	Rxrg	Rxrg Itri9:101601426-101601926	0.509194	1.21248e-32	PEs
Itri9:101634223-101634723	Inter	Rxrg	Rxrg Itri9:101634223-101634723	0.317423	4.09186e-12	PEs
Itri9:101634776-101635276	Inter	Rxrg	Rxrg Itri9:101634776-101635276	0.696179	3.38997e-71	PEs
Itri9:101635520-101636020	Inter	Rxrg	Rxrg Itri9:101635520-101636020	0.406155	6.10881e-20	Other
Itri9:101646443-101646943	Inter	Rxrg	Rxrg Itri9:101646443-101646943	0.34917	1.25537e-14	Other
Itri9:101646944-101647444	Inter	Rxrg	Rxrg Itri9:101646944-101647444	0.699048	5.02041e-72	Other
Itri9:101833989-101834489	Inter	Rxrg	Rxrg Itri9:101833989-101834489	0.311902	1.04365e-11	PEs
Itri9:101835488-101835988	Inter	Rxrg	Rxrg Itri9:101835488-101835988	0.792104	1.05602e-105	PEs
Itri9:101836081-101836581	Inter	Rxrg	Rxrg Itri9:101836081-101836581	0.297577	1.07829e-10	Other
Itri9:101836701-101837201	Inter	Rxrg	Rxrg Itri9:101836701-101837201	0.609527	4.29143e-50	Other
Itri9:101841766-101842266	Inter	Rxrg	Rxrg Itri9:101841766-101842266	0.527668	2.01147e-35	Other
Itri9:101842987-101843487	Inter	Rxrg	Rxrg Itri9:101842987-101843487	0.617145	1.09877e-51	AEs
Itri9:101847521-101848021	Inter	Rxrg	Rxrg Itri9:101847521-101848021	0.882967	1.36256e-161	AEs
Itri9:101848090-101848590	Inter	Rxrg	Rxrg Itri9:101848090-101848590	0.893889	2.1163e-171	AEs
Itri9:101848704-101849204	Inter	Rxrg	Rxrg Itri9:101848704-101849204	0.759965	2.46977e-92	AEs
Itri9:101849298-101849798	Inter	Rxrg	Rxrg Itri9:101849298-101849798	0.521182	1.99243e-34	AEs
Itri9:101853120-101853620	Inter	Rxrg	Rxrg Itri9:101853120-101853620	0.345594	2.49476e-14	PEs
Itri9:101870828-101871328	Inter	Rxrg	Rxrg Itri9:101870828-101871328	0.681033	5.61581e-67	PEs
Itri9:101871972-101872472	Inter	Rxrg	Rxrg Itri9:101871972-101872472	0.682892	1.7584e-67	PEs
Itri9:101874326-101874826	Inter	Rxrg	Rxrg Itri9:101874326-101874826	0.284264	8.39515e-10	AEs
Itri9:101880217-101880717	Inter	Rxrg	Rxrg Itri9:101880217-101880717	0.400076	2.54113e-19	AEs
Itri9:101889103-101889603	Inter	Rxrg	Rxrg Itri9:101889103-101889603	0.55771	2.48068e-40	AEs
Itri9:101889659-101890159	Inter	Rxrg	Rxrg Itri9:101889659-101890159	0.79464	7.39005e-107	AEs
Itri9:101890475-101890975	Inter	Rxrg	Rxrg Itri9:101890475-101890975	0.758023	1.35849e-91	AEs
Itri9:101891036-101891536	Inter	Rxrg	Rxrg Itri9:101891036-101891536	0.894145	1.20977e-171	AEs
Itri9:101891539-101892039	Inter	Rxrg	Rxrg Itri9:101891539-101892039	0.667329	2.25648e-63	AEs
Itri9:101907741-101908241	Inter	Rxrg	Rxrg Itri9:101907741-101908241	0.636198	7.25181e-56	Other
Itri9:101913027-101913527	Inter	Rxrg	Rxrg Itri9:101913027-101913527	0.278827	1.87979e-09	Other
Itri9:101914665-101915165	Inter	Rxrg	Rxrg Itri9:101914665-101915165	0.426236	4.41847e-22	PEs
Itri9:101915332-101915832	Inter	Rxrg	Rxrg Itri9:101915332-101915832	0.287524	5.1316e-10	PEs
Itri9:101920142-101920642	Inter	Rxrg	Rxrg Itri9:101920142-101920642	0.363251	7.68229e-16	Other
Itri9:101922553-101923053	Inter	Rxrg	Rxrg Itri9:101922553-101923053	0.370249	1.81335e-16	AEs
Itri9:101932584-101933084	Inter	Rxrg	Rxrg Itri9:101932584-101933084	0.619433	3.58477e-52	AEs
Itri9:101933151-101933651	Inter	Rxrg	Rxrg Itri9:101933151-101933651	0.611376	1.78094e-50	PEs
Itri9:101937778-101938278	Inter	Rxrg	Rxrg Itri9:101937778-101938278	0.416628	4.87423e-21	Other
Itri9:101939684-101940184	Inter	Rxrg	Rxrg Itri9:101939684-101940184	0.518684	4.75209e-34	Other
Itri9:101981927-101982427	Inter	Rxrg	Rxrg Itri9:101981927-101982427	0.464717	1.29141e-26	Other
Itri9:101982509-101983009	Inter	Rxrg	Rxrg Itri9:101982509-101983009	0.568125	3.72435e-42	Other
Itri9:101985311-101985811	Inter	Rxrg	Rxrg Itri9:101985311-101985811	0.43055	1.46485e-22	Other
Itri9:102000048-102000548	Inter	Rxrg	Rxrg Itri9:102000048-102000548	0.413585	1.02604e-20	Other
Itri9:102006966-102007466	Inter	Rxrg	Rxrg Itri9:102006966-102007466	0.494587	1.45566e-30	Other
Itri9:102164615-102165115	Inter	Rxrg	Rxrg Itri9:102164615-102165115	0.263522	1.64814e-08	Other
Itri9:102170255-102170755	Inter	Rxrg	Rxrg Itri9:102170255-102170755	0.80124	6.07077e-110	PEs
Itri9:102171226-102171726	Inter	Rxrg	Rxrg Itri9:102171226-102171726	0.698511	7.18689e-72	PEs
Itri9:102176386-102176886	Inter	Rxrg	Rxrg Itri9:102176386-102176886	0.514296	2.15281e-33	Other
Itri9:102200494-102200994	Inter	Rxrg	Rxrg Itri9:102200494-102200994	0.559054	1.45494e-40	PEs
Itri9:102202602-102203102	Inter	Rxrg	Rxrg Itri9:102202602-102203102	0.402578	1.41826e-19	Other
Itri9:102225070-102225570	Inter	Rxrg	Rxrg Itri9:102225070-102225570	0.57257	5.93255e-43	PEs
Itri9:102265130-102265630	Inter	Rxrg	Rxrg Itri9:102265130-102265630	0.749404	2.14128e-88	PEs
Itri9:102334022-102334522	Inter	Rxrg	Rxrg Itri9:102334022-102334522	0.59198	1.37764e-46	PEs
Itri9:102338654-102339154	Inter	Rxrg	Rxrg Itri9:102338654-102339154	0.574591	2.54961e-43	Other
Itri9:102345971-102346471	Inter	Rxrg	Rxrg Itri9:102345971-102346471	0.253977	5.93621e-08	PEs
Itri9:102346472-102346972	Inter	Rxrg	Rxrg Itri9:102346472-102346972	0.462177	2.68288e-26	PEs
Itri9:102349015-102349515	Inter	Rxrg	Rxrg Itri9:102349015-102349515	0.395444	7.38018e-19	PEs
Itri2:182525798-182526298	Inter	Thrb	Thrb Itri2:182525798-182526298	0.428737	2.33359e-22	PEs
Itri2:182526309-182526809	Inter	Thrb	Thrb Itri2:182526309-182526809	0.382155	1.43017e-17	PEs
Itri2:182555005-182555505	Inter	Thrb	Thrb Itri2:182555005-182555505	0.551477	2.85052e-39	Other
Itri2:182607001-182607501	Inter	Thrb	Thrb Itri2:182607001-182607501	0.704107	1.63971e-73	AEs
Itri2:182607507-182608007	Inter	Thrb	Thrb Itri2:182607507-182608007	0.828438	5.23146e-124	AEs
Itri2:182624444-182624944	Inter	Thrb	Thrb Itri2:182624444-182624944	0.521896	1.55149e-34	Other
Itri2:182625116-182625616	Inter	Thrb	Thrb Itri2:182625116-182625616	0.574492	2.65737e-43	Other
Itri2:182627033-182627533	Inter	Thrb	Thrb Itri2:182627033-182627533	0.74833	5.25809e-88	PEs
Itri2:182985387-182985887	Inter	Thrb	Thrb Itri2:182985387-182985887	0.376343	5.0094e-17	Other
Itri2:182998748-182999248	Inter	Thrb	Thrb Itri2:182998748-182999248	0.260925	2.34824e-08	Promoter
Itri2:183034423-183034923	Inter	Thrb	Thrb Itri2:183034423-183034923	0.391197	1.93178e-18	Other
Itri10:105563377-105563877	Inter	Zic3	Zic3 Itri10:105563377-105563877	0.504885	5.10029e-32	Other
Itri10:105651242-105651742	Inter	Zic3	Zic3 Itri10:105651242-105651742	0.816851	9.96361e-118	Other
Itri10:105652897-105653397	Inter	Zic3	Zic3 Itri10:105652897-105653397	0.833394	7.68722e-127	PEs
Itri10:105661516-105662016	Inter	Zic3	Zic3 Itri10:105661516-105662016	0.615684	2.23579e-51	PEs
Itri10:105677247-105677747	Inter	Zic3	Zic3 Itri10:105677247-105677747	0.465776	9.49939e-27	Other
Itri10:105680166-105680666	Inter	Zic3	Zic3 Itri10:105680166-105680666	0.431164	1.24999e-22	PEs
Itri10:105681245-105681745	Inter	Zic3	Zic3 Itri10:105681245-105681745	0.347904	1.60269e-14	PEs
Itri10:105687576-105688076	Inter	Zic3	Zic3 Itri10:105687576-105688076	0.453873	2.81149e-25	PEs
Itri10:105690179-105690679	Inter	Zic3	Zic3 Itri10:105690179-105690679	0.754648	2.51652e-90	PEs
Itri10:106105154-106105654	Inter	Zic3	Zic3 Itri10:106105154-106105654	0.636962	4.85833e-56	Other
Itri10:106134584-106135084	Inter	Zic3	Zic3 Itri10:106134584-106135084	0.436498	3.11285e-23	Other
Itri10:106292082-106292582	Inter	Zic3	Zic3 Itri10:106292082-106292582	0.513516	2.8091e-33	PEs

### Sheet: Mouse
peaks	class	gene	index	Correlation	FDR	Class
chr1:167598260-167598760	TSS	Rxrg	Rxrg chr1:167598260-167598760	0.429774	1.76681e-22	Promoter
chr1:167599286-167599786	TSS	Rxrg	Rxrg chr1:167599286-167599786			Promoter
chr14:17659499-17659999	TSS	Thrb	Thrb chr14:17659499-17659999			Promoter
chr14:17660020-17660520	TSS	Thrb	Thrb chr14:17660020-17660520	0.26262	1.82354e-08	Promoter
chr14:17660690-17661190	TSS	Thrb	Thrb chr14:17660690-17661190	0.55766	2.55234e-40	Promoter
chr14:17661248-17661748	TSS	Thrb	Thrb chr14:17661248-17661748			Promoter
chrX:58029632-58030132	TSS	Zic3	Zic3 chrX:58029632-58030132			Promoter
chrX:58030333-58030833	TSS	Zic3	Zic3 chrX:58030333-58030833			Promoter
chrX:58031354-58031854	TSS	Zic3	Zic3 chrX:58031354-58031854			Promoter
chr13:83573302-83573802	Body	Mef2c	Mef2c chr13:83573302-83573802	0.257489	3.64766e-08	PEs
chr1:167599803-167600303	Body	Rxrg	Rxrg chr1:167599803-167600303	0.759753	2.81472e-92	Promoter
chr1:167636963-167637463	Body	Rxrg	Rxrg chr1:167636963-167637463	0.291631	2.67046e-10	Other
chr14:17903113-17903613	Body	Thrb	Thrb chr14:17903113-17903613	0.431388	1.16516e-22	Other
chr14:17963616-17964116	Body	Thrb	Thrb chr14:17963616-17964116	0.786941	1.98854e-103	Other
chr14:17972083-17972583	Body	Thrb	Thrb chr14:17972083-17972583	0.527369	2.24789e-35	PEs
chr14:17981342-17981842	Body	Thrb	Thrb chr14:17981342-17981842	0.681028	5.60237e-67	PEs
chr13:83483449-83483949	Inter	Mef2c	Mef2c chr13:83483449-83483949	0.268012	8.64526e-09	PEs
chr1:167109105-167109605	Inter	Rxrg	Rxrg chr1:167109105-167109605	0.296431	1.26156e-10	PEs
chr1:167119470-167119970	Inter	Rxrg	Rxrg chr1:167119470-167119970	0.468187	4.65976e-27	PEs
chr1:167212219-167212719	Inter	Rxrg	Rxrg chr1:167212219-167212719	0.288611	4.24782e-10	Other
chr1:167298108-167298608	Inter	Rxrg	Rxrg chr1:167298108-167298608	0.447685	1.53383e-24	Other
chr1:167369768-167370268	Inter	Rxrg	Rxrg chr1:167369768-167370268	0.452227	4.39238e-25	Other
chr1:167438165-167438665	Inter	Rxrg	Rxrg chr1:167438165-167438665	0.523869	7.78011e-35	AEs
chr1:167438704-167439204	Inter	Rxrg	Rxrg chr1:167438704-167439204	0.339665	7.47065e-14	AEs
chr1:167442984-167443484	Inter	Rxrg	Rxrg chr1:167442984-167443484	0.346961	1.87913e-14	PEs
chr1:167522421-167522921	Inter	Rxrg	Rxrg chr1:167522421-167522921	0.452564	3.9998e-25	PEs
chr1:167565805-167566305	Inter	Rxrg	Rxrg chr1:167565805-167566305	0.644653	8.16217e-58	PEs
chr1:167583835-167584335	Inter	Rxrg	Rxrg chr1:167583835-167584335	0.811161	7.75472e-115	PEs
chr14:17412272-17412772	Inter	Thrb	Thrb chr14:17412272-17412772	0.49777	5.22417e-31	Other
chr14:17417756-17418256	Inter	Thrb	Thrb chr14:17417756-17418256	0.285431	6.88413e-10	PEs
chr14:17431717-17432217	Inter	Thrb	Thrb chr14:17431717-17432217	0.374181	7.78699e-17	PEs
chr14:17578650-17579150	Inter	Thrb	Thrb chr14:17578650-17579150	0.659657	1.93979e-61	Other
chr14:17605996-17606496	Inter	Thrb	Thrb chr14:17605996-17606496	0.515016	1.68455e-33	PEs
chr14:17632839-17633339	Inter	Thrb	Thrb chr14:17632839-17633339	0.373253	9.47103e-17	PEs
chr14:17657381-17657881	Inter	Thrb	Thrb chr14:17657381-17657881	0.560203	9.30646e-41	PEs
chrX:57692447-57692947	Inter	Zic3	Zic3 chrX:57692447-57692947	0.250821	8.77438e-08	PEs
chrX:57797795-57798295	Inter	Zic3	Zic3 chrX:57797795-57798295	0.556571	3.92394e-40	AEs
chrX:57918127-57918627	Inter	Zic3	Zic3 chrX:57918127-57918627	0.652394	1.17083e-59	PEs
chrX:57918885-57919385	Inter	Zic3	Zic3 chrX:57918885-57919385	0.603929	6.03269e-49	PEs
chrX:57921205-57921705	Inter	Zic3	Zic3 chrX:57921205-57921705	0.426373	4.2145e-22	PEs
chrX:57938152-57938652	Inter	Zic3	Zic3 chrX:57938152-57938652	0.333671	2.25708e-13	PEs
chrX:58234407-58234907	Inter	Zic3	Zic3 chrX:58234407-58234907	0.303592	4.01031e-11	PEs
